# Engineering Artificial 5′ Regulatory Sequences for Thermostable Protein Expression in the Extremophile *Thermus thermophilus*

**DOI:** 10.1101/2025.05.06.652417

**Authors:** Che Fai Alex Wong, Shizhe Zhang, Lisa Tietze, Gurvinder Singh Dahiya, Rahmi Lale

**Affiliations:** Department of Biotechnology, Faculty of Natural Sciences, Norwegian University of Science and Technology, Trondheim, Norway; Syngens AS, Trondheim, Norway

**Keywords:** Extremophiles, *Thermus thermophilus*, Escherichia coli, artificial promoter, thermostable protein expression

## Abstract

The utilisation of biocatalysts in biotechnological applications often necessitates their heterologous expression in suitable host organisms. However, the range of standardised microbial hosts for recombinant protein production remains limited, with most being mesophilic and suboptimal for certain protein types. Although the thermophilic bacterium *Thermus thermophilus* has long been established as a valuable extremophile host, thanks to its high-temperature tolerance, robust growth, and extensively characterised proteome, its genetic toolkit has predominantly depended on a limited set of native promoters. To overcome this bottleneck, we have expanded the available regulatory repertoire in *T. thermophilus* by developing novel artificial 5′ regulatory sequences.

In this study, we applied our Gene Expression Engineering platform to engineer 53 artificial 5′ regulatory sequences (ARES) in *T. thermophilus*. These ARES, which comprise both promoter and 5′ untranslated regions (UTRs), were functionally characterised in both *T. thermophilus* and *Escherichia coli*, revealing distinct host-specific expression patterns. Furthermore, we demonstrated the utility of these ARES by demonstrating high-level expression of thermostable proteins, including *β*-galactosidase, a superfolder citrine fluorescent protein, and phytoene synthase. A bioinformatic analysis of the novel sequences has also being carried out indicating that the ARES possess markedly lower GC content compared to native promoters. This study contributes to expanding the genetic toolkit for recombinant protein production by providing a set of functionally validated ARES, enhancing the versatility of *T. thermophilus* as a synthetic biology chassis for thermostable protein expression.
