## Supplementary Tables for "Engineering Artificial 5′ Regulatory Sequences for Thermostable Protein Expression in the Extremophile *Thermus thermophilus*"

### Sheet: Table  S1
Table S1. List of primers
Name:	Alternative name:	Sequence (5'):	Length:	Purpose:
BioBrick Prefix	IGEM Prefix-F	GAATTCGCGGCCGCTTCTAG	21	Generation of random nucleotides fragment.
BioBrick Suffix	IGEM Suffix-R	CTGCAGCGGCCGCTACTAGTA	22	Generation of random nucleotides fragment.
Tt1	AW_542	GAGATCTTCGCCGGCGCTTAAGATTTCACACAGGAAACAGCT	42	Amplification of the pMK184 backbone
Tt2	AW_543	AGTGTAAAGCCTGGGGTGC	19	Amplification of the pMK184 backbone
Tt3	AW_626	AGTTCTTCTCCTTTGCTCATATATGCCTCACACCTCCTTAAGG	43	Amplification of the PslpA promoter
Tt4	IGEM Prefix-F	GAATTCGCGGCCGCTTCTAG	21	Amplification of the PslpA promoter
Tt5	AW_622	ATGAGCAAAGGAGAAGAACT	20	Amplification of the reporter gene IFP
Tt6	AW_623	AGCTGTTTCCTGTGTGAAATTTATTATTTGTAGAGCTCATCCA	43	Amplification of the reporter gene IFP
Tt7	AW641	CAGGGCGTCGTTCACGGCGAAGAAGGAAACCTGGGACAGGTTCC	44	Library generation: removal of BsaI cute site for Golden Gate cloning.
Tt8	AW644	GTTCCACGATGCGATTTGTGCCCTTATCGTAGAAGAGCTG	40	Library generation: removal of BsaI cute site for Golden Gate cloning.
Tt9	AW639	CAGCTCTTCTACGATAAGGGCACAAATCGCATCGTGGAACTTTTGG	46	Library generation: removal of BsaI cute site for Golden Gate cloning.
Tt10	AW640	CCTGTCCCAGGTCCCCTTCTTCGCCGTGAACGACGCCCTG	40	Library generation: removal of BsaI cute site for Golden Gate cloning.
Tt11	AW_626	AGTTCTTCTCCTTTGCTCATATATGCCTCACACCTCCTTAAGG	43	Amplification of the PslpA promoter
Tt12	IGEM Prefix-F	GAATTCGCGGCCGCTTCTAG	21	Amplification of the PslpA promoter
Tt13	AW622	AGCAAAGGAGAAGAACTTTTCAC	23	Exclusion of Pslp promoter from pMK184-Pslp-IFP plasmid.
Tt14	181122	ACTGCCCGCTTTCCAGTCGGGGCATGAGACTCTCTAGAAG	40	Exclusion of Pslp promoter from pMK184-Pslp-IFP plasmid.
Tt15	AW645	AAGAGCGGTCTCCGGCAGGCATGAGACTCTCTAGAAG	37	Exclusion of Pslp promoter and addition of BsaI sites in the flanking regions from pMK184-Pslp-IFP plasmid.
Tt16	AW646	AAGAGCGGTCTCCNATGATGAGCAAAGGAGAAGAACT	37	Exclusion of Pslp promoter and addition of BsaI sites in the flanking regions from pMK184-Pslp-IFP plasmid.
Tt17	AW_537	GGGCATGGCACTCTTGAAAA	20	Obtainment and confirmation of ARESs insertion
Tt18	beta_G_F1	GGTGGTGGATCCATGTTGGGCGTTTGTTACTACC	34	Addition of BamHI and PvuI restriction sites flanking the beta-galactosidase gene
Tt19	beta_G_R1	GGTGGTCGATCGTCATGTCTCCTCCCACACG	31	Addition of BamHI and PvuI restriction sites flanking the beta-galactosidase gene
Tt20	crtB_F1	GGTGGTAAGCTTATGAAAATGCCCGCAAGTAT	32	Addition of HindIII and PvuI restriction sites flanking the crtB gene
Tt21	crtB_R1	GGTGGTCGATCGTCAGGGGCTTCCCTCC	28	Addition of HindIII and PvuI restriction sites flanking the crtB gene

### Sheet: Table S2
Table S2. ARES sequences
Clone:	Sequence (5' to 3'; ATG in bold) :	ARES Length (ATG excluded):	GC%:	IFP from T. thermophilius (A.U.):	IFP from E.coli (A.U.):	In plasmid
1	ATGTCGCGTATAGATGATGTACAGTATAGTGGTGTCCCACTCTAGATGGTACGAGCAAAGGAGAAGAGCTAAACGCGATTGCGCTGCCGGTTGTAGAGAGTCTCATGCCGTCAAATCTTAATGCGTCTCATACTGTCGCTATTTGAAGGAGCAGGTGAGATG	159	48.4277	86163.2	13198.8
2	CTATCATACGCACAATCATGTGAACAATAATGGTTTATAAAGTTATTATTAATTGTACGAGCTGATTAGGGTAAGATGGTAGAGGATTGTTCTCTAGTTCGTGGAACGTAGTACGTAACGTAGAAATCTGATATCATGGACCAATG	143	36.3636	55994.4	2113.21
3	TTTATGAACGCCCATACATATTCCAAGATCGGTATATGGCTCCGATGATAGCGTAACTAAAGACTAAGAACCCTAAACACCGTAAATCTCGTTAATTTAGTTCTGGGAGATACATTAACTCCTTAACGCTCGTGGACATGCGCATGACAGAGGTCTTAGATTAAGGAGCTGCCAGTGTCTGCTCCGTGGTACAATTCTCGATG	200	44	52424.3	461.303
4	ATATCTATGCGTCAGGTGATACATTTTTACAGATTACGAGTAAAGTGAGGGTATTATGGCCGCCGCGGAAACTTTTAGAACAGGCGCGTTTGATAGCTTGTCTATGATTAATCGGTCGGACTGGATTGTCTATGTGGCGATGCGGTAGGCTATGCGGAATATAATATTGAGGAGGTCGAGGGTCGTCGTAGGGGGCAGCGATG	200	48	52118.7	2384.51	crtB Clone 9
5	GAGGTGATAATATACCTGACATTCAATGTATTTTGTTCTCTCCATGATTTGGTTTAGTATATTAATTTCTTACCAGGGGCAATACGCCCCGTTTGAATAACTGTTACAGGCTTGCGGGTTTGAGGTTGTTAATGATAAATACTTCTCAATTTATTCGAATCATATGTCCCCGGTGTTACAGCTGTATACTTGAAGATGGCATGATG	203	37.931	36051.3	37039.6
6	GCGTGTTCTTTTGTGGACCTGAGCTAGCTAAAGGCAGAGTGGTAAGATTGACAAGGATGGCACTGTAAAAAGTAACAAGAGTCCAAATTTTAAAAGTAATCTGTAGAACTGTCAGGGGTAAATTGGTAATTTAAATTGTCGATTGAATCCTGCTGTATGATTTCGGCGTGGGGGGGAGAGTTGTGTGTTGGAGGAGTGAAATG	200	42.5	30413.7	27032.8
7	CGAAAAAAAGTAAGAATGAGCAAAGGAGAAGAACTTTTCACTGGATGAGTTAGCTCACTCATTAGGCACCCCAGGCTTTACACTGAATTCGCGGCCGCTTCTAGAGAGTCTCTTGCCCATTTGTGTATATAAATTTTTGGGGGTGCGTGTCGGTGTGTAAGGCACTTTGGTAGGTTTGGGCTGATTATTTTATGTTGTATATG	200	43.5	24212.3	32860.3
8	GGACGCAGTGACAGGTGCTATCTTTTAATTACGTATAAACGGTTGTTTCGATATCTTCGAATGTGGCCTGGATGTATCTATTAACTGTAAGAGTGGCTCAAAGATGTTCGATGCGTTCAATTAGTGTACGGGTTGTCAGTGTCGCAGGAGGTGTAACGGATTGCAGTGGGTATCCATTGTCTGCTAGTATAAGGTGCGCAGGAGGGGCGGGATG	211	47.3934	20317.2	12624
9	GAATGAATTCGGCTCAACACAAATCTGTCGTTGTTAATCGTGTGTGTCGTGCCTATATACCCCTCTTCATCGGACCGGAAGAAACTCTTACCGGCATCTGCGGCGGGGTGTCTCCATCATCATGGTATAGCGCCATAGCAGAAACGATATAATATGGTGCTGGAAGTCGCAAATGAGGATAAAAATGCAGGATGTGGATCATG	200	47.5	19167.6	1928.76
10	TCAAGATGACTAAAGAGAGGTCGTAAATTACTAATACTCGTATTGTCTATTATTTCGGAGACACTAGGAAGGCGTTATCTCAGTCCATTAAGATTCCGTTACAGTCCGTCGGAGGTGGTATACGCCTAGGGGGACATGACGGTCTTGGTTTGACGGTGAGTATCCGAACTTTTGAAGTTGAACTCAGGGGTGACAATGTGATG	200	45	19152.3	1690.78	betaG Clone 9
11	GCTTGTTTTAGTATTGGTGTATGAGTTGAATAACAGATGGCAGTAGGGTCCACGGTTTTTTATAGTGAGTTTATCGGGGATATTCCTTCACGGGTGTGCGATCTCACGCATATGGGATGTTATAGGTTCGGTGAAGGTGTTGTATATATTAGTGGCTCGATAGTGCAGCACAGACGTTATGCGCCCTAACGAATATCGCTGGAGCGAGATAATG	211	45.0237	18139.7	1588.69
12	CGTCATGCCGCTGTATGTTATTATACTACACTGGGCTTATGGTGTAGGGTACTGTAGAATGCTTGAGACATTAGACACCAGGGGATGTCTGTTGTTCCATTTTATCCTTTTAGGGTTGAAACGTTGGCATTACGGATGTCTCAATACTAAAGAATTGAGTTTTTGGAGGTAAGGACAAATATTTGTGTCATCAGGGGTCCATG	200	42	16262.6	2801.97
13	CAATGCATCTTTGGATTAAGATGCTAATTAATTATGTTATAATGGTGCAATATTAAGTGTACCAGTTTTGAGGGAATTAATAGGAATATTGGTATTCGGTGTCTTTGAGTTATATCGGTTCAGTTTTGGTTAATTGAAATCGGAGGCTTGGTGCCTCGTACAGCGTAGGATGCGAATTACTGGAGGTCGATCAGAGTAGTATG	200	38	16234.3	32527.3
14	CGTCGCATCACAAGAAACCAAGGGAGCCAGTGGGCTGGGAAGTAGGGCTTTGCTGGTTGTTCGGAGGCTTTTTATAATGTATCACGCTGGTACACATTTACAGGGTATTTAGAAGATATATCCGCGAACCGAGGAATATGGGCATCGTATGTGTATAATTTGTAGCAAGCAATGGGGGCTAGTTTCGTCACGAAGGGATTATG	200	47	16188.4	2743.83
15	GGAGAGATGAATACTTTGGGATTATTAGTTAGTTTAAATGAGGGGACATCAATCGAGATATGATGTCCCGCTTAAAATGGCATAGATGGATCTTGTTGCGGAAAATACTTTTTAAAGTGGGTAGAACGCTTTTCGTGTATTCGCTCGTTAGGGCGGATGAAGTATATTGGTTGTAAAGTTATTAAGAGGAGCAAATACCGATG	200	39	14736.2	16118.6
16	GATTGGAGAACTTTGACTCCTTTGCTCACATATGAGTGCTTTATGATATAACTTAATTGGGTATTCATAAGAGACGACCGGATATCCATG	87	39.0805	14653.6	2414.1
17	TCAGTTCTTATCTTGTAAGCGACCAAAGGCTCTGTGAGAGTTTGGTCAATTTTTAAGGTCTGTATTGGTTTTAAGAATTTTTGGTGGAGAGATCTCAGGTGACTAGGTTGGCTCTGAGAGGGCAATTTGCGATGTGTGTTTATATTGTAGTAGTGGTTGAGGGGTAGGTCTGTGGCAATCTGCCCGCAGTGGAGGTAGAGATG	200	45	14507.4	1559.98
18	TTCCCATGACTATCTTATATCAATGGTTTCGTAATTGGCTTCAGATCAAGATATAAGGGGTGTGTAAAACTTGGCAATGGAGAAAGCATTTTCAGCGTCCTGCATTCACGTTAGGGTCGGCTAGAACCTGGTGTTATGGTTGGGAAGGCATATTTTATATTATCGTATAGGGAGAGCCAAGGGTCAGGATGTCAGCCAGGATG	200	44	14350.1	962.946	betaG Clone 5
19	GAACTTAGAGAACTAGTTACGAGAACGCATGATTAGTAGTGCTATAATAGCTAAGGAGTCTATTAATTATATAGGTCATTGCAAGCCGCGAAATAACATCGCGCGAGAGAAGTTGGTCGTTCGCAATATGCTCTCGAAATACAATTGTAGGGATGAACGCGTCAGGGGGTGACAGGATGGTGAGATCCAATCAGGTAAGTATG	200	43.5	14270	25059.5
20	TTCAATAATGCAACGAATTAAAGTTTTTTAGTTTTAAATTAGAAGGTCTGCCATGCAGGCGGGTTCTCAATAAACTGTTACATGGTGTAGTCAGGAAGACTGCGGTAACCAAACTGAATAGGGAGAATACGTTGAGGTACGATTTTGCTCTCGAGTATAATCCGGTGAGGAGTTTGTAAGTCTGCACTTCGGTGGTTTATATG	200	40.5	12781.8	3262.88
21	CTAAACAAAGGAAACGTCTAGCCTTATAATTTATTATATCTTCTGTTTTGACATATTTAACAGTCGGCTATTCTCGTTTTGGCAGAGTAAGATCGGTAACAGTTATTTATGTTTGAATGCGTTTAGGGGGGTCTTTTGCCAACAGAATTCGCAGTCCTGATTCAGCGTTTTGTGTTCATACGAACAATGTGGGGGGATCCATG	200	39.5	12189.5	5810.19
22	AATAGCTTGTAGTGGTAGGCTGACTATGCAGGATGCTCCTGTACGATAGTTTATTAGGGTTTCGTATGACTGTATTTGCCCCTGGTAGCCTTATTAATCTTGTCTATGTGCATAAGGTACCATGGAGGTTAGTTTGTTTTTCCAACTGGTGGTGTTTGGTATTTTTAAGCAGTATGATTCAATCAGATTTGTATAGGGTTATG	200	39.5	10003.3	1779.66
23	ACCTTATGAGGTTCTTGTCGATCTAATCTTAAAGCTTGTGGCTTGCTTATAACGCTGGCGCCATAGTATTTACTGAGGGAGTCCGAACCAATTTTTTGAAACGTGTGCTTTAAAATCTATGATGATTATAAGGGTGCTATCTTATGGCTGACTTTCACGGAAGGCAGGTTAAGGCAGGGGTGGGAGACGGCGTGGAGACAATG	200	45	8860.66	5161.33
24	ACTGGCTAAACAAAGTGTGACAGAAGCTTAGAACTGATTATGCAGTAGAAGTATGTTATAATGATGTTAGAGAGTGATCGTCCATGCATAGCGTGACTGCATTAATTAGCTACGTATTTCACGTTATTGTATCAATAAAAAGATTGGATATCATCCAAGTGAAAATGCGCTCCTCTGGAACATGTTGGTATAGTTTGGAGATG	200	37.5	8579.49	2392
25	TTCGAGATTCATACGTGGTTCCCCTAAATTCTAACTGGGTGTCACGACTTCAGTAGCGCCATAGGAATAAATGTATTAGTTAATATGGAGTGTGGTTAGTCCGTTTGTCCCGTCGGGCTTATGGTTAAGTCTTAGTCCGACGTGTATGTCCTGATAAACGTCATCCGAACTCAGGCAGATGTGTGTTGAGGTCGGAGGCGATG	200	47	8329.74	239.113
26	ACCGTTTGGCAGCAATGTTTGCATATGAACACAAATCTATTATTCACTCCGGTGGAGATATTATTGTTTGGTTCCACTTTCCATGTGGAGTTGGTCTAACTCGACTGTACTATTGACAGTAGCGGTAGAGGTCATGGAAGCTGGGCTTAGGTGTGGAAGGTTGGCGATGACCAGTGGGCCCGTAATCTAGCTAAAAAGATATG	200	45.5	8239.07	1547.29
27	GAAAGCGCCCTTCCTTCTCAACATCAGTAAGAATCGGTTAATGGGTACGTACGTTTGGCGGTCGCCCGGCGTATTACATGCGAATAATTTAAATACGAAAGTGTGATGTCATGGGAGTCAATGAAATGCTTCCCTTCTGTGTGCGTTAATGCGACGATAATCTAAAAAAGTTTAGCGTAGTACACTTGACCTAGAATGGTATG	200	43.5	7684.87	1580.3	betaG Clone 10
28	CGCACCATATCACAAATAAGCACATATTTTGTGTTGTAAGCTCTTCTTTAACGTTGTGTCACGAACAGAGTATAACTTGTTGCTCCAAACTCCTGAATAGGTTAGCTCCGATCTTGAGTTCAGGCTTCCAACGAGGTTACGATG	141	42.5532	7240.73	4338.51
29	CAGTACACTGTACTTTTGTAATGAAAGTGTTGTGTGCGGAAACGGTGGAGGCGCACGGTGGAAGATG	64	51.5625	7157.81	850.924
30	GAGTGGAAAATTGTCGTACATATATCTCGGTGGTTGGGGTACTAATTATTATAGGGCAATTCAGTTCGGGAGTGATTTATACTTTAAAGTCCTCTGCGTTTGGCTTTAGATGAGATCTTCCGATCTTGAGTGTTCATTCGGGTATAAAGGGTGCTATGTAATTATATTGGTAGATTGAGCGTTTATTATAGATCTTAGGCATG	200	38.5	6488.74	716.586
31	ATCATTGGTATAAAATTTGTGAGGAGTCTTTCTAGTACAACTACGTATGCATGAAATTGACCAGGACTCTCCAAGTGTATCAAATTTTTTAACGTTACAGATTGTTTTTTTTTAATTCAGAAAGAGGTCCGCAGGTAGCCGACGTGACTACACTAGCTCTCGTACCGAAACATGACGGATGTGTTGTTTAGACTTAAATTAATG	201	37.3134	6355.05	3822.5
32	GCATGAGCAAAGGAGAAGAACTTTTCACTGGAGTTGTCCCAATTCTTGTTGAATTAGATGGTGATGTTAATAGGCACCCCAGGCTTTACACTGAATTCGCGGCCGCTTCTAGAGAGTCTCGCATG	122	47.541	6213.62	6982.5
33	ATGATAAGAAGATAAAAGCTTAGACCGTATGGTTGAGTTTAATGTTAACGGGTTCAGCGATTAAGGCATGTAAGTGATTTGTAACCGGGGAACGAAATTGTTTGCGCTGAGGATTGGAGGTTTTAATAATAATAATTGAAGTGTGGTGTACGGTATAGTACGCGAGAGTTTGTTGGTGCATTATCGTGTTTTAGGCAGGAATG	200	39.5	6022.45	2655.2
34	GTATGTTGCTGTTTTGAACGTCTCCTGGTAGGCGCGGGTGTTAGACTGTGTAGGCGGGGAGGGGTATG	65	58.4615	5969	1083.43
35	TGATGGTTCGACTATTACATAAATAATAAGACCACGGGAACAGTACGGCATCTGGCAGCAAATCGGGCCTGGGGCATTTGCTGTTAAATTGGGATTATG	96	45.8333	5830.48	357.091
36	ATAATATTTGTATGTACGTATGTTAGATGGGCGGGGCCATAGGCAACTATTGGTGGCGAATGGTTGCGGGGGAGGCATCTGGTTAATG	85	49.4118	5568.73	1688.86
37	AACCTATCTGGAAAAAATTCTGGTGCTCTTTAGGGTGTTCTTTATGTCTGTATTTTATCTTATAAGGTAACATTCAATCCTTTGCCATTTTTTAAGTCCATTGCGCGTGGAAAGATCAAGAGGTCTTCAGGGTCACGCTGTAAAATCAGGTGTAATGCACTATGAGGTGTAATCCGAAGGGTAGGCGGTAGGTTAAGGACATG	200	41	5480	2212.91
38	AGTAACGTTAGGACAAAAGCGTCAGTGATATACTATATCGGGGGGATG	45	46.6667	5399.57	959.164
39	AAAGTCTTTTGCTATACTGGTGTAGATTGTTATGTGTTCATATAGTAGAATAAAGCACCTCAGTGCAATGGTCATTATAATTTTAACCATTAGGTTCCTTATTTGAATGTTGGCTTAAAAAGCGTTCCCTCTAGCACCGTCACTGATGGAGTGGGCGCAGGGCAAAGAGAAAGTTGTGCGACTGGTGTGGATTAATGTGTATG	200	40.5	5352.84	97428.5
40	GACCAAGTTAGACTGTCAATTTACCGATAGCGATACTGGTGTTCTTTTTTATATAGAATAGATATGTGCGCTGATGTGCCCTAGGTGGATTCTTCAAATCCTATTTTTTCTAACTGTGAGCAAGTATTACGTTGAGAGGACGTATGCAGTTAACCTCGTTAGTATGTGTGTATAGCTGGATTGTAGGGATGTAGTATGCTATG	200	39.5	5122.25	2718.37
41	CCGAGGAGGAGCCCCTTCGGGGGATGGCCCTCGCCCTGGCGGACTGGTGGGACGGGAACGGGGGCGAGGCCCTGCGCTCCGAGGAGGCGGTCTTCCACCCGGAGCACCGCTACGCCGGGCGGACCTGGGCGGAGAGGAAACGCGGCAACTCGCCCGTCTCGGGTTCCCGCCCACGACCCTTAAGGAGGTGTGAGGCATATATG	200	72.5	4760.13	303.691
42	ATAGATTCTCTGGGCTTAATCTTATTTCAGGTACGCTTCCGGTATATAAAATCCGCCTTATTTTTAGTCAACCGTCAGTAGGCTGTGGATATGGCTCTATGGGGCACAAGAATGTTTGTGTTACAACTTAGGAACTTATAAGATGTATATTTGGATCTCCGCGAGAGCGAATCTGCTAAGGGGAGGTGTACTAAACTTCGATG	200	42	4673.15	2367.65
43	AAAGGATACGCCAGCAAGCGAAGGTTCGTATCTATTGACAGTTCCTTTCTTCTTATCTTTCCGTAACATAGTTATTGAGTAGAGCTTCTGGCTGCGGTTACACAGTCATGGGGTAATATATGTGGTTGGCTTATGGTTGACGAGACGTGGCTTTGCCGGGCGCTAGGTTGCTGCAGGGTGGGGATACGTGGAGCAGACGGATGATG	203	49.7537	4420.98	682.87
44	GATAAATTAATTAGCAGTTCTGGGTTGACCGGCTCAATCAGGTCGTAAACGGGTATTGGCGTTCCTGTAAAATTGATTATGAAGTGTACCATATACGGTGTGAGGCAATGCTGTGAATGCATATTTATTTATTCACTGTTCTGCCGTATCTGTGAAGCAGCAAGGGTGCACCTCCAACCACTTAGTAGTGCATAATGTGGATG	200	43	4333.65	336.356
45	GGAAACGTGATCTAAAAGATCCGTCCTGCGTTCTTCACGCCTTGGGAAACATGACTATGGGACCACAACATCGAAGGTTCATGCTTTTTTATCTGCTAGCAGTGTGTTCATTCCTCGAGTGGGCAGGATTTTCTGCTTTGGTGCTCGGGCTAGCTACCTATTTTCTGACCTAACTCTACATTACGGAGTCATTGTTGGTAATG	200	46.5	4136.17	588.742
46	GCTGGCTTTATCGGTTATCGTATGTCTTTCCTGTTTGGGTATTGATTAAAGGGTTATACTTTTTGCAGGAGTTTTGGATTCATGGTTTTGATCAGCGCTCATTATTCCGTGATGAACTAGGACATTCTTTGTACGCTTTCTGTGAATTTACACGTTATGGTTATGACGCTGATTTCCGGAGTGGTAATATG	188	39.8936	4102.43	30409.4
47	AGAGTGGCGGTTACACCAGTCGTGTGGAGGAGGGGTGTGTTTATGTGTCTGGTGATGTGCTTTTTGAATTCTAGTTTGTGATTAAGAGGGAGGTTGCTACGAATTACTTCCATTAGTCATGCCCTCATTCAATATGCGAGCACGCAGGTATATATAATTGCTTGGGTGAGGAAGAGGGTGTGCATAGAGCAGACAAGGGAGGGAAGGGATG	208	47.5962	3658.86	1676.23
48	TGGGGTCTTGGTTGTTGGTATGTTGAAGGTATTAATTGTTATTGCGTTGGCGTTCGTTCTGTACGTGTTAGGGATGCCCTAAGGCTTGAGCCTAGGTTTGTAAGTTACCCCTCTAACTCTACATTGAGATCTGGCGGAGCTGACTGTTGTTTATGATCAGATTCAGGCCTGCGGTATTCGTAATGCGCTGGAACATTTGGGAGGTCAGTCATG	210	47.1429	3497.59	13314.3
49	GCCGTTGTTTTGTTCTAAAGGTGGGTGTATGATTGTAACTGTGTCCCGTTGGCTCCAGACTTATTTTTCGGCTAGTAACGGTCGGTAAAATTTGGAGTGTTTAATTTCTTTAGGGCTTAACTAGGTAAGCGGGCGTTCAGTGCGGTTGGAAAATTCTAACTGTTTTTGGACTGAAATTTAAACGTCGCAAGTAGACTACGAGTATATG	205	41.9512	3177.21	79976.6
50	CGAGAATCTTAATGAGGACAAAGGTTGGTGTATTTCGGCATAATGACAAATCTCAAGGGTTATCGTTACCTAATTGGATATAAAGTATCGTCTTACTACCGTCTCATTAGTATTTTATTCGGTAATAGAGAAATCCGTAAAAATAATTTATCTTGGGGGTTGGACAATTACAGGAACCGCGCATAGCTGGTGCAATTTAAATG	200	37	2993.89	1144.28
51	ATTCCCTGCTCTTTGGATTATCGTGCGTGTACAAGACTGGATAATGGACATGGAATTCGCGGCCGCTTCTAGAGAGTCTCATGCCGTCGTGTTGTAAAAATTATGTCGGACTGCCGTAAATGGAGAGAAGTACCATG	134	47.7612	2772	387.894
52	ATGATACGAGAATTGAAAAAGTTATGTAGTAATG	31	29.0323	2556.03	1502
53	TGTGTATATAAATTTTTGGGGGTGCGTGTCGGTGTGTAAGGCACTTTGGTAGGTTTGGGCTGATTATTTTATGTTGTATATTAGCTTAGTTTGGGTTCTTCGTTTAAATAGACGGTGTTAGCGTTGGCGTGAGGAAATGGGGAGTAGACATG	149	42.2819	2320.2	47851.3
Pnqo	CTCCAGGGGCCTTCTTTCCGCCCCCCAAGGTGTGGAGCAGCCTGGTGCGCCTCACCCCCACGGGCGCCCCGGACGACCCCGGCCTCTTCCGCCTCGTTGAGGCCGCCTTCGGAAAGCGGCGGAAGACCCTCTTAAACGCCCTGGCCGCGGCCGGCTACCCCAAGGCGCGGGTGGAGGAGGCCCTGAGGGCCTTGGGCCTTCCCCCTAGGGTGCGGGCCGAGGAGCTGGACCTCGAGGCCTTCCGCCGGCTGAGGGAGGGCCTCGAGGGGGCGGTGTAGGCCCGCCTCCCTTCCCTACACCGTTCCTTCTCCTTCTGTGTAGCCCACCCCCCTTGCGCCCCACCCCGGGGTGATAAGATGGGCAGGAAATGAGGCCGGCCCCTTTGGGGCTTTGGGGACC…	443	69.0745	8435.29	2204.46	pMK184_Pnqo_IFP
PslpA	CCCCGGGAGTATAACAGAAACCTTAAGGCCCGACCGCTTGACAAGGGCGCGTGAGGTTTTTACGATAGCGCCGGATGCGGGGAAAAAGGGCTCCTTTTGGGGGGTTTTCCCCGCACCGGGCGGACCTGGGCGGAGAGGAAACGCGGCAACTCGCCCGTCTCGGGTTCCCGCCCACGACCCTTAAGGAGGTGTGaggcatatATG	201	60.6965	75856.5	62786.8	pMK184-Pslp-IFP; pMK184: PslpA-IFP::betaG
		average GC content	43.8863
		S.D.	6.22243

### Sheet: Table  S3
Table S3. DNA and amino acid sequences
Protein/gene	Gene sequence (Start and stop codons in bold)	Amino acid sequence	In plasmid	Source
β-galactosidase/β-g	ATGTTGGGCGTTTGTTACTACCCGGAGCATTGGCCTGAAGAACGTTGGGAAGAGGACTTTAAGGCCATGCGGGCTCTGGGGCTCCGCTATGTGCGCCTGGGGGAGTTTGCCTGGAGCGCCCTCGAGCCCACCCCAGGTGCTCTCCGCTGGGGTTGGCTGGATCGGGTTCTGGATCTGGCGCAGAAGGAGGGCCTAGCCGTAGTCCTCGGTACCCCCACCGCTACCCCCCCCAAGTGGTTGGTGGACCGGTACCCGGAGATCCTCCCTGTGGACCGGGAGGGGCGGAGGCGGAACTTTGGTGGGCGGCGGCACTACTGCTTCTCCAGCCCCGCCTACCGGGAAGAGACTGCCCGCATCGTGGCCCTTCTAGCGGAGCGTTACGGCCGCCACCCCGCGGTG…	MLGVCYYPEHWPEERWEEDFKAMRALGLRYVRLGEFAWSALEPTPGALRWGWLDRVLDLAQKEGLAVVLGTPTATPPKWLVDRYPEILPVDREGRRRNFGGRRHYCFSSPAYREETARIVALLAERYGRHPAVVGFQVDNEFGCHGTVRCYCPNCREAFRGWLRAKYGTIDALNAAWGTVFWSQTYRDFGEVELPHLTVAEANPSHLLDYYRFASDQVRAYNRFQVDLLRDNAPGRFITHNFMGFFTDLDPFALAEDLDFAAWDSYPLGFTDLMPLPQEEKVQWARTGHPDVAAFHHDLYRGVGRGRFWVMEQQPGPVNWAPHNPSPAPGMVRLWTWEAIAHGAEVVSYFRWRQAPFAQEQMQAGFNRPDFQPEVAFFEVQRVAEELSALPLPPAGCAP…		Verdú, C. et al. (2019)
Mutated β-galactosidase/β-g	ATGTTGGGCGTTTGTTACTACCCGGAGCATTGGCCTGAAGAACGTTGGGAAGAGGACTTTAAGGCCATGCGGGCTCTGGGGCTCCGCTATGTGCGCCTGGGGGAGTTTGCCTGGAGCGCCCTCGAGCCCACCCCAGGTGCTCTCCGCTGGGGTTGGCTGGATCGGGTTCTGGATCTGGCGCAGAAGGAGGGCCTAGCCGTAGTCCTCGGTACCCCCACCGCTACCCCCCCCAAGTGGTTGGTGGACCGGTACCCGGAGATCCTCCCTGTGGACCGGGAGGGGCGGAGGCGGAACTTTGGTGGGCGGCGGCACTACTGCTTCTCCAGCCCCGCCTACCGGGAAGAGACTGCCCGCATCGTGGCCCTTCTAGCGGAGCGTTACGGCCGCCACCCCGCGGTG…	MLGVCYYPEHWPEERWEEDFKAMRALGLRYVRLGEFAWSALEPTPGALRWGWLDRVLDLAQKEGLAVVLGTPTATPPKWLVDRYPEILPVDREGRRRNFGGRRHYCFSSPAYREETARIVALLAERYGRHPAVVGFQVDNEFGCHGTVRCYCPNCREAFRGWLRAKYGTIDALNAAWGTVFWSQTYRDFGEVELPHLTVAEANPSHLLDYYRFASDQVRAYNRFQVDLLRDNAPGRFITHNFMGFFTDLDPFALAEDLDFAAWDSYPLGFTDLMPLPQEEKVQWARTGHPDVAAFHHDLYRGVGRGRFWVMEQQPGPVNWAPHNPSPAPGMVRLWTWEAIAHGAEVVSYFRWRQAPFAQEQMHAGLNRPDFQPDVAFFEVQRVAEELSALPLPPAGCAP…	betaG Clone 5; betaG Clone 9; betaG Clone 10; pMK184: PslpA-IFP::betaG	Naturally occurred; this work
Phytoene synthase/crtB	ATGAAAATGCCCGCAAGTATGGAGCCCGACTGGAAAGCCCTCCTCCGCGTCCTCCGCGCCCACTCCGCCACCTTCTACCTGGGAAGCCTCCTCTTCCCCAAGGAGGCCCGCAAGGGGGCCTGGGCGGTCTACGCCGCCTGCCGCCTGGGGGACGAGGCGGTGGACGGGGAGGGCGGGGGCCCGGAGGCCCTCGAGGCCTGGTGGGCGGGGGTGGAGCGGGCCTACCGGGGAAGGCCCCTCGCCGAGTGGGAGAAGGGCCTCGCCTGGGCCCTGGAGCGCTGGGACATCCCCTTTGAGGCCTTCCTCCACATGCGGGAGGGCTTCCTGACCGACCTCGGCCCCGTGCGGCTCGGGACGGAGGCGGAGCTCCTCCGGTACTGCTACCAGGTGGCGGGCACC…	MKMPASMEPDWKALLRVLRAHSATFYLGSLLFPKEARKGAWAVYAACRLGDEAVDGEGGGPEALEAWWAGVERAYRGRPLAEWEKGLAWALERWDIPFEAFLHMREGFLTDLGPVRLGTEAELLRYCYQVAGTVGRMMAPIAGGGKEAEARAVKLGQAMQLTNILRDVGEDLERDRVYLPLDLLRAHGVEVEDLRAGRVTPGYRALMAHLEGKARALYREGLAGLGHLKVGRAAIALAALQYRGILDKLRLSGYDNLGRRAHLKAWERALLLPKAFLAARFPPRPEGSP		Verdú, C. et al. (2019)
Mutated phytoene synthase/crtB	ATGAAAATGCCCGCAAGTATGGAGCCCGACTGGAAAGCCCTCCTCCGCGTCCTCCGCGCCCACTCCGCCACCTTCTACCTGGGAAGCCTCCTCTTCCCCAAGGAGGCCCGCAAGGGGGCCTGGGCGGTCTACGCCGCCTGCCGCCTGGGGGACGAGGCGGTGGACGGGGAGGGCGGGGGCCCGGAGGCCCTCGAGGCCTGGTGGGCGGGGGTGGAGCGGGCCTACCGGGGAAGGCCCCTCGCCGAGTGGGAGAAGGGCCTCGCCTGGGCCCTGGAGCGCTGGGACATCCCCTTTGAGGCCTTCCTCCACATGCGGGAGGGCTTCCTGACCGACCTCGGCCCCGTGCGGCTCGGGACGGAGGCGGAGCTCCTCCGGTACTGCTACCAGGTGGCGGGCATC…	MKMPASMEPDWKALLRVLRAHSATFYLGSLLFPKEARKGAWAVYAACRLGDEAVDGEGGGPEALEAWWAGVERAYRGRPLAEWEKGLAWALERWDIPFEAFLHMREGFLTDLGPVRLGTEAELLRYCYQVAGTVGRMMAPIAGGGKEAEARAVKLGQAMQLTNILRDVGEDLERDRVYLPLDLLRAHGVEVEDLRAGRVTPGYRALMAHLEGKARALYREGLAGLGHLKVGRAAIALAALQYRGILDKLRLSGYDNLGRRAHLKAWERALLLPKAFLAARFPPRPEGSP	crtB Clone 9	Naturally occurred; this work
IFP	ATGAGCAAAGGAGAAGAACTTTTCACTGGAGTTGTCCCAATTCTTGTTGAATTAGATGGTGATGTTAATGGGCACAAATTTTCTGTCCGTGGAGAGGGTGAAGGTGATGCTACAAACGGAAAACTCACCCTTAAATTTATTTGCACTACTGGAAAACTACCTGTTCCGTGGCCAACACTTGTCACTACTCTGACCTATGGTCTTATGTGCTTTTCCCGTTATCCGGATCACATGAAACGGCATGACTTTTTCAAGAGTGCCATGCCCGAAGGTTATGTACAGGAACGCACTATATCTTTCAAAGATGACGGGACCTACAAGACGCGTGCTGAAGTCAAGTTTGAAGGTGATACCCTTGTTAATCGTATCGAGTTAAAGGGTATTGATTTTAAAGAAGAT…	MSKGEELFTGVVPILVELDGDVNGHKFSVRGEGEGDATNGKLTLKFICTTGKLPVPWPTLVTTLTYGLMCFSRYPDHMKRHDFFKSAMPEGYVQERTISFKDDGTYKTRAEVKFEGDTLVNRIELKGIDFKEDGNILGHKLEYNFNSHNVYITADKQKNGIKANFKIRHNVEDGSVQLADHYQQNTPIGDGPVLLPDNHYLSTQSVLSKDPNEKRDHMVLLEFVTAAGITHGMDELYK	betaG Clone 5; betaG Clone 9; betaG Clone 10; crtB Clone 9; pMK184; pMK184-Pnqo-IFP; pMK184-Pslp-IFP; pMK184: PslpA-IFP::betaG	Verdú, C. et al. (2019)
Reference
Verdú, C. et al. A modular vector toolkit with a tailored set of thermosensors to regulate gene expression in Thermus thermophilus. ACS omega 4, 14626–14632 (2019).
